# Expanding Parkinson’s disease genetics: novel risk loci, genomic context, causal insights and heritable risk

**DOI:** 10.1101/388165

**Authors:** Mike A. Nalls, Cornelis Blauwendraat, Costanza L. Vallerga, Karl Heilbron, Sara Bandres-Ciga, Diana Chang, Manuela Tan, Demis A. Kia, Alastair J. Noyce, Angli Xue, Jose Bras, Emily Young, Rainer von Coelln, Javier Simón-Sánchez, Claudia Schulte, Manu Sharma, Lynne Krohn, Lasse Pihlstrom, Ari Siitonen, Hirotaka Iwaki, Hampton Leonard, Faraz Faghri, J. Raphael Gibbs, Dena G. Hernandez, Sonja W. Scholz, Juan A. Botia, Maria Martinez, Jean-Christophe Corvol, Suzanne Lesage, Joseph Jankovic, Lisa M. Shulman, The 23andMe Research Team, System Genomics of Parkinson’s Disease (SGPD) Consortium, Margaret Sutherland, Pentti Tienari, Kari Majamaa, Mathias Toft, Ole A. Andreassen, Tushar Bangale, Alexis Brice, Jian Yang, Ziv Gan-Or, Thomas Gasser, Peter Heutink, Joshua M Shulman, Nicolas Wood, David A. Hinds, John A. Hardy, Huw R Morris, Jacob Gratten, Peter M. Visscher, Robert R. Graham, Andrew B. Singleton, for the International Parkinson’s Disease Genomics Consortium

## Abstract

We performed the largest genome-wide association study of PD to date, involving the analysis of 7.8M SNPs in 37.7K cases, 18.6K UK Biobank proxy-cases, and 1.4M controls. We identified 90 independent genome-wide significant signals across 78 loci, including 38 independent risk signals in 37 novel loci. These variants explained 26-36% of the heritable risk of PD. Tests of causality within a Mendelian randomization framework identified putatively causal genes for 70 risk signals. Tissue expression enrichment analysis suggested that signatures of PD loci were heavily brain-enriched, consistent with specific neuronal cell types being implicated from single cell expression data. We found significant genetic correlations with brain volumes, smoking status, and educational attainment. In sum, these data provide the most comprehensive understanding of the genetic architecture of PD to date by revealing many additional PD risk loci, providing a biological context for these risk factors, and demonstrating that a considerable genetic component of this disease remains unidentified.
