## Additional Supplementary Files for "Expanding Parkinson’s disease genetics: novel risk loci, genomic context, causal insights and heritable risk": Best_PRS_per_study.tab.xlsx

### Sheet: Sheet1
Study	Threshold	PRS.R2	Full.R2	Null.R2	Prevalence	Coefficient	Standard.Error	P	Num_SNP
FINLAND	2.63e-05	0.040118	0.120167	0.0800491	0.005	0.642048	0.0839667	2.06586e-14	654
HBS	6e-07	0.0304647	0.0352279	0.00476322	0.005	0.539064	0.0716362	5.27076e-14	253
MCGILL	0.0004	0.0483802	0.065861	0.0174809	0.005	0.686726	0.062659	5.96734e-28	2099
NEUROX_DBGAP	0.00135	0.0287755	0.0320745	0.00329898	0.005	0.55298	0.0223815	8.99225e-135	1809
OSLO	0.00025	0.0349872	0.0613414	0.0263542	0.005	0.582722	0.0758007	1.4998e-14	1650
PDBP	5.5e-06	0.0380444	0.0438732	0.00582884	0.005	0.616762	0.0863582	9.20449e-13	384
PPMI	0.00025	0.0410341	0.0604636	0.0194295	0.005	0.65458	0.110949	3.63859e-09	1018
SHULMAN	0.04925	0.0452109	0.0485164	0.00330548	0.005	0.693765	0.0950281	2.86414e-13	61554
SPAIN3	4.12e-05	0.0191429	0.0308907	0.0117478	0.005	0.421072	0.0382249	3.21244e-28	748
TUBI	2.55e-06	0.0185633	0.0214134	0.00285009	0.005	0.41194	0.062559	4.55406e-11	362
VANCE	3e-07	0.0473059	0.0493426	0.00203669	0.005	0.723733	0.0885426	2.98718e-16	250
