## Additional Supplementary Files for "Expanding Parkinson’s disease genetics: novel risk loci, genomic context, causal insights and heritable risk": Table S1. Study descriptive statistics and quality control summaries_.xlsx

### Sheet: Sheet1
Study	Cases (N)	Controls (N)	Total (N)	Female cases (%)	Female control (%)	Case age at onset (mean , SD in years)	Control age at last exam (mean, SD in years)	Case ascertainment criteria	Control ascertainment criteria	Status	Array type	Sample inclusion criteria	Genotyped variant inclusion criteria	Imputation summary	Post-imputation variant inclusion criteria	Analysis type	Study level covariates	all MAF, lambda	all MAF, lambda1000	all MAF, N SNPs	MAF < 5%, lambda	MAF < 5%, lambda1000	MAF < 5%, N SNPs	MAF >= 5%, lambda	MAF >= 5%, lambda1000	MAF >= 5%, N SNPs
23andMe, post-Chang et al. 2017 enrollment^	2448	571411	573859	39.05	54.86	symptoms: 58.04 (11.64); diagnosis: 61.78 (10.94)	51.47 (16.79)	Unrelated individuals with >97% genetically inferred European ancestry who self-reported having been diagnosed with PD. Excluded individuals with: 1) a change in diagnosis, 2) uncertainty about their diagnosis, and 3) a history of stroke, deep vein thrombosis, or pulmonary embolism (to reduce the probability of including individuals with vascular parkinsonism). In a previous telemedicine study, a…	Unrelated individuals with >97% genetically inferred European ancestry who self-reported that they have not been diagnosed with PD. Excluded individuals with a history of stroke, deep vein thrombosis, or pulmonary embolism.	New dataset	GWAS array	Call rate of >95%, age at sampling > 18 years, majority European ancestry confirmed through principal-components, no genetically ascertained relation to other samples in the meta-analysis (proportional sharing at a maximum of 12.5%), no heterozygosity outliers past +/- 15% (quantified by F in PLINK)	Call rate of >95%, minor allele frequency > 0.1%, Hardy-Weinberg equilibrium P values > 1E-04 in controls, non-random missingness by phenotype or haplotype at P values of >1E-04, non-palindromic alleles	University of Michigan server, HRC r1.1	Minor alle frequency > 0.1%, imputation quality > 0.3	Logisitc regression	PCs 1-5, age at onset / last exam, sex	1.02683	1.0055	9029005	1.00979	1.00201	2510684	1.03356	1.00688	6518319
Baylor College of Medicine / University of Maryland^^	769	195	964	33.81	69.74	64.83 (10.12)	65.48 (8.31)	Clinic visit; standard UK Brain Bank criteria with a modification to allow the inclusion of cases that had a family history of PD	Clinic visit and self-report	New dataset	GWAS array	Call rate of >95%, age at sampling > 18 years, majority European ancestry confirmed through principal-components, no genetically ascertained relation to other samples in the meta-analysis (proportional sharing at a maximum of 12.5%), no heterozygosity outliers past +/- 15% (quantified by F in PLINK)	Call rate of >95%, minor allele frequency > 0.1%, Hardy-Weinberg equilibrium P values > 1E-04 in controls, non-random missingness by phenotype or haplotype at P values of >1E-04, non-palindromic alleles	University of Michigan server, HRC r1.1	Minor alle frequency > 0.1%, imputation quality > 0.3	Logisitc regression	PCs 1-5, age at onset / last exam, sex	1.01009	1.03244	7805164	1.02293	1.07372	2323762	1.00485	1.01558	5481402
Finnish Parkinson's^^	386	493	879	45.85	78.9	55.27 (5.64)	92.35 (3.86)	Clinic visit; standard UK Brain Bank criteria with a modification to allow the inclusion of cases that had a family history of PD	Population controls	New dataset	GWAS array	Call rate of >95%, age at sampling > 18 years, majority European ancestry confirmed through principal-components, no genetically ascertained relation to other samples in the meta-analysis (proportional sharing at a maximum of 12.5%), no heterozygosity outliers past +/- 15% (quantified by F in PLINK)	Call rate of >95%, minor allele frequency > 0.1%, Hardy-Weinberg equilibrium P values > 1E-04 in controls, non-random missingness by phenotype or haplotype at P values of >1E-04, non-palindromic alleles	University of Michigan server, HRC r1.1	Minor alle frequency > 0.1%, imputation quality > 0.3	Logisitc regression	PCs 1-5, sex	1.01946	1.04494	7917749	1.02533	1.0585	2463004	1.01666	1.03848	5454745
Harvard Biomarker Study (HBS)^^	527	472	999	34.35	61.65	66.31 (10.07)	69.9 (9.02)	Clinic visit; standard UK Brain Bank criteria with a modification to allow the inclusion of cases that had a family history of PD	Clinic visit and self-report	New dataset	targeted, NeuroX array (PMID: 25444595)	Call rate of >95%, age at sampling > 18 years, majority European ancestry confirmed through principal-components, no genetically ascertained relation to other samples in the meta-analysis (proportional sharing at a maximum of 12.5%), no heterozygosity outliers past +/- 15% (quantified by F in PLINK)	Call rate of >95%, minor allele frequency > 0.1%, Hardy-Weinberg equilibrium P values > 1E-04 in controls, non-random missingness by phenotype or haplotype at P values of >1E-04, non-palindromic alleles	University of Michigan server, HRC r1.1	Minor alle frequency > 0.1%, imputation quality > 0.3	Logisitc regression	PCs 1-5, age at onset / last exam, sex	1.04063	1.08159	2979122	1.04308	1.0865	633891	1.0398	1.07992	2345229
McGill Parkinson's^^	582	905	1487	34.54	48.4	65.71 (9.79)	55.79 (10.69)	Clinic visit; standard UK Brain Bank criteria with a modification to allow the inclusion of cases that had a family history of PD	Clinic visit and self-report	New dataset	GWAS array	Call rate of >95%, age at sampling > 18 years, majority European ancestry confirmed through principal-components, no genetically ascertained relation to other samples in the meta-analysis (proportional sharing at a maximum of 12.5%), no heterozygosity outliers past +/- 15% (quantified by F in PLINK)	Call rate of >95%, minor allele frequency > 0.1%, Hardy-Weinberg equilibrium P values > 1E-04 in controls, non-random missingness by phenotype or haplotype at P values of >1E-04, non-palindromic alleles	University of Michigan server, HRC r1.1	Minor alle frequency > 0.1%, imputation quality > 0.3	Logisitc regression	PCs 1-5, age at onset / last exam, sex	1.02739	1.03866	7797109	1.02791	1.0394	2319782	1.02716	1.03834	5477326
Oslo Parkinson's Disease Study^^!	476	462	938	35.71	42.21	65.32 (9.28)	61.85 (11.06)	Clinic visit; standard UK Brain Bank criteria with a modification to allow the inclusion of cases that had a family history of PD	Clinic visit and self-report	New dataset	GWAS array	Call rate of >95%, age at sampling > 18 years, majority European ancestry confirmed through principal-components, no genetically ascertained relation to other samples in the meta-analysis (proportional sharing at a maximum of 12.5%), no heterozygosity outliers past +/- 15% (quantified by F in PLINK)	Call rate of >95%, minor allele frequency > 0.1%, Hardy-Weinberg equilibrium P values > 1E-04 in controls, non-random missingness by phenotype or haplotype at P values of >1E-04, non-palindromic alleles	University of Michigan server, HRC r1.1	Minor alle frequency > 0.1%, imputation quality > 0.3	Logisitc regression	PCs 1-5, age at last exam, sex	1.02492	1.05315	7788542	1.01794	1.03827	2340067	1.02808	1.05989	5448473
Parkinson's Disease Biomarker's Program (PDBP)^^	512	282	794	38.67	51.06	64.46 (9.37)	62.19 (10.73)	Clinic visit; standard UK Brain Bank criteria with a modification to allow the inclusion of cases that had a family history of PD	Clinic visit and self-report	New dataset	targeted, NeuroX array (PMID: 25444595)	Call rate of >95%, age at sampling > 18 years, majority European ancestry confirmed through principal-components, no genetically ascertained relation to other samples in the meta-analysis (proportional sharing at a maximum of 12.5%), no heterozygosity outliers past +/- 15% (quantified by F in PLINK)	Call rate of >95%, minor allele frequency > 0.1%, Hardy-Weinberg equilibrium P values > 1E-04 in controls, non-random missingness by phenotype or haplotype at P values of >1E-04, non-palindromic alleles	University of Michigan server, HRC r1.1	Minor alle frequency > 0.1%, imputation quality > 0.3	Logisitc regression	PCs 1-5, age at onset / last exam, sex	1.03385	1.09308	2923175	1.00771	1.02121	607871	1.04108	1.11297	2315304
Parkinson's Progression Markers Initiative (PPMI)^^^	363	165	528	33.06	33.33	64.24 (9.65)	63.79 (10.59)	Clinic visit; standard UK Brain Bank criteria with a modification to allow the inclusion of cases that had a family history of PD	Clinic visit and self-report	New dataset	targeted, NeuroX array (PMID: 25444595)	Call rate of >95%, age at sampling > 18 years, majority European ancestry confirmed through principal-components, no genetically ascertained relation to other samples in the meta-analysis (proportional sharing at a maximum of 12.5%), no heterozygosity outliers past +/- 15% (quantified by F in PLINK)	Call rate of >95%, minor allele frequency > 0.1%, Hardy-Weinberg equilibrium P values > 1E-04 in controls, non-random missingness by phenotype or haplotype at P values of >1E-04, non-palindromic alleles	University of Michigan server, HRC r1.1	Minor alle frequency > 0.1%, imputation quality > 0.3	Logisitc regression	PCs 1-5, age at onset / last exam, sex	1.03426	1.15101	2793173	1.08748	1.38561	581426	1.02055	1.09059	2211746
System Genomics of Parkinson's Disease (SGPD)	1169	968	2137	35.24	53.93	59.88 (10.86)*	66.64 (9.65)*	Clinic visit; standard UK Brain Bank criteria with a modification to allow the inclusion of cases that had a family history of PD	Clinic visit and self-report	New dataset	GWAS array	Call rate of >95%, age at sampling > 18 years, majority European ancestry confirmed through principal-components, no heterozygosity outliers past +/- 15% (quantified by F in PLINK)	Call rate of >95%, minor allele frequency > 1%, Hardy-Weinberg equilibrium P values > 1E-06 in controls, non-random missingness by phenotype or haplotype at P values of >1E-04, non-palindromic alleles	University of Michigan server, HRC r1.1	Minor alle frequency > 0.1%, imputation quality > 0.3	Mixed model	PCs 1-5, age at onset / last exam, sex	0.996776	0.996955	7235582	0.994995	0.995274	2081172	0.997521	0.997659	5154410
Spanish Parkinson's (IPDGC)^^	2110	1333	3443	43.13	54.39	63.92 (12.54)	64.03 (12.59)	Clinic visit; standard UK Brain Bank criteria with a modification to allow the inclusion of cases that had a family history of PD	Clinic visit and self-report	New dataset	GWAS array	Call rate of >95%, age at sampling > 18 years, majority European ancestry confirmed through principal-components, no genetically ascertained relation to other samples in the meta-analysis (proportional sharing at a maximum of 12.5%), no heterozygosity outliers past +/- 15% (quantified by F in PLINK)	Call rate of >95%, minor allele frequency > 0.1%, Hardy-Weinberg equilibrium P values > 1E-04 in controls, non-random missingness by phenotype or haplotype at P values of >1E-04, non-palindromic alleles	University of Michigan server, HRC r1.1	Minor alle frequency > 0.1%, imputation quality > 0.3	Logisitc regression	PCs 1-5, age at onset / last exam, sex	1.03445	1.02109	7819082	1.03026	1.01852	2335612	1.03613	1.02212	5483468
Tubingen Parkinson's Disease cohort (CouragePD)^^	666	542	1208	36.04	57.93	59.89 (11.25)	67.48 (8.41)	Clinic visit; standard UK Brain Bank criteria with a modification to allow the inclusion of cases that had a family history of PD	Clinic visit and self-report	New dataset	GWAS array	Call rate of >95%, age at sampling > 18 years, majority European ancestry confirmed through principal-components, no genetically ascertained relation to other samples in the meta-analysis (proportional sharing at a maximum of 12.5%), no heterozygosity outliers past +/- 15% (quantified by F in PLINK)	Call rate of >95%, minor allele frequency > 0.1%, Hardy-Weinberg equilibrium P values > 1E-04 in controls, non-random missingness by phenotype or haplotype at P values of >1E-04, non-palindromic alleles	University of Michigan server, HRC r1.1	Minor alle frequency > 0.1%, imputation quality > 0.3	Logisitc regression	PCs 1-5, age at onset / last exam, sex	1.02905	1.0486	7763047	1.03386	1.05666	2298320	1.02708	1.04531	5464726
Vance (dbGap phs000394)$^^	620	299	919	27.74	50.84	77.47 (8.40)	81.98 (12.78)	Clinic visit; standard UK Brain Bank criteria with a modification to allow the inclusion of cases that had a family history of PD	Clinic visit and self-report	New dataset	GWAS array	Call rate of >95%, age at sampling > 18 years, majority European ancestry confirmed through principal-components, no genetically ascertained relation to other samples in the meta-analysis (proportional sharing at a maximum of 12.5%), no heterozygosity outliers past +/- 15% (quantified by F in PLINK)	Call rate of >95%, minor allele frequency > 0.1%, Hardy-Weinberg equilibrium P values > 1E-04 in controls, non-random missingness by phenotype or haplotype at P values of >1E-04, non-palindromic alleles	University of Michigan server, HRC r1.1	Minor alle frequency > 0.1%, imputation quality > 0.3	Logisitc regression	PCs 1-5, age at onset / last exam, sex	0.991136	0.97803	7825376	0.982029	0.955455	2342158	0.994906	0.987373	5483218
UK PDMED (CouragePD)^^	1025	655	1680	32.78	72.67	NA	NA	Clinic visit; standard UK Brain Bank criteria with a modification to allow the inclusion of cases that had a family history of PD	Clinic visit and self-report	New dataset	GWAS array	Call rate of >95%, age at sampling > 18 years, majority European ancestry confirmed through principal-components, no genetically ascertained relation to other samples in the meta-analysis (proportional sharing at a maximum of 12.5%), no heterozygosity outliers past +/- 15% (quantified by F in PLINK)	Call rate of >95%, minor allele frequency > 0.1%, Hardy-Weinberg equilibrium P values > 1E-04 in controls, non-random missingness by phenotype or haplotype at P values of >1E-04, non-palindromic alleles	University of Michigan server, HRC r1.1	Minor alle frequency > 0.1%, imputation quality > 0.3	Logisitc regression	PCs 1-5, sex	1.01798	1.0225	7763253	1.01103	1.0138	2309381	1.02098	1.02625	5453870
UK BioBank^^	18618	436419	455037	57.62	54.14	58.45 (7.20)	56.69 (8.05)	Proxy cases defined by family history	No ICD-10 codes for PD or family history of PD	New dataset	GWAS array	Call rate of >95%, age at sampling > 18 years, majority European ancestry confirmed through principal-components, no genetically ascertained relation to other samples in the meta-analysis (proportional sharing at a maximum of 12.5%), no heterozygosity outliers past +/- 15% (quantified by F in PLINK), additional details at http://biobank.ctsu.ox.ac.uk	http://biobank.ctsu.ox.ac.uk	http://biobank.ctsu.ox.ac.uk	Minor alle frequency > 1%, imputation quality > 0.3	GWAX, see PMID: 28092683	PCs 1-10, age at last exam, sex, genotyping batch, Townsend index	1.0603	1.00169	7288549	1.05082	1.00142	2111417	1.06436	1.0018	5177132
IPDGC (Nalls et al. 2014 discovery phase)^^^	13708	95282	108990	See PMID: 25064009 for details.				Clinic visit; standard UK Brain Bank criteria with a modification to allow the inclusion of cases that had a family history of PD; Unrelated individuals with >97% genetically inferred European ancestry who self-reported having been diagnosed with PD. Excluded individuals with: 1) a change in diagnosis, 2) uncertainty about their diagnosis, and 3) a history of stroke, deep vein thrombosis, or pulm…	Clinic visit and self-report; Unrelated individuals with >97% genetically inferred European ancestry who self-reported that they have not been diagnosed with PD. Excluded individuals with a history of stroke, deep vein thrombosis, or pulmonary embolism.	Previously published meta-analysis	GWAS array	Call rate of >95%, age at sampling > 18 years, majority European ancestry confirmed through principal-components, no genetically ascertained relation to other samples in the meta-analysis (proportional sharing at a maximum of 12.5%), no heterozygosity outliers past +/- 15% (quantified by F in PLINK)	Call rate of >95%, minor allele frequency > 0.1%, Hardy-Weinberg equilibrium P values > 1E-04 in controls, non-random missingness by phenotype or haplotype at P values of >1E-04, non-palindromic alleles	Minimac, 1000 Genomes phase 1	Minor alle frequency > 0.1%, imputation quality > 0.3	Fixed-effects meta-analysis	PCs 1-5, age at onset / last exam, sex	1.06494	1.00271	7045290	1.0103	1.00043	1712261	1.08313	1.00347	5333029
NeuroX - dbGaP (phs000918.v1.p1)^^^	5851	5866	11717	See PMID: 25064009 for details.				Clinic visit; standard UK Brain Bank criteria with a modification to allow the inclusion of cases that had a family history of PD	Clinic visit and self-report	Previously published dataset	targeted, NeuroX array (PMID: 25444595)	Call rate of >95%, age at sampling > 18 years, majority European ancestry confirmed through principal-components, no genetically ascertained relation to other samples in the meta-analysis (proportional sharing at a maximum of 12.5%), no heterozygosity outliers past +/- 15% (quantified by F in PLINK)	Call rate of >95%, minor allele frequency > 0.1%, Hardy-Weinberg equilibrium P values > 1E-04 in controls, non-random missingness by phenotype or haplotype at P values of >1E-04, non-palindromic alleles	University of Michigan server, HRC r1.1	Minor alle frequency > 0.1%, imputation quality > 0.3	Logisitc regression	PCs 1-5, age at onset / last exam, sex	1.08997	1.01536	2525440	1.02516	1.00429	493032	1.10753	1.01835	2032406
Parkinson's Disease Web-based Study (PDWBS)^	6476	302042	308518	See PMID: 28892059 for details.				Unrelated individuals with >97% genetically inferred European ancestry who self-reported having been diagnosed with PD. Excluded individuals with: 1) a change in diagnosis, 2) uncertainty about their diagnosis, and 3) a history of stroke, deep vein thrombosis, or pulmonary embolism (to reduce the probability of including individuals with vascular parkinsonism). In a previous telemedicine study, a…	Unrelated individuals with >97% genetically inferred European ancestry who self-reported that they have not been diagnosed with PD. Excluded individuals with a history of stroke, deep vein thrombosis, or pulmonary embolism.	Previously published dataset	GWAS array	Call rate of >95%, age at sampling > 18 years, majority European ancestry confirmed through principal-components, no genetically ascertained relation to other samples in the meta-analysis (proportional sharing at a maximum of 12.5%), no heterozygosity outliers past +/- 15% (quantified by F in PLINK)	Call rate of >95%, minor allele frequency > 0.1%, Hardy-Weinberg equilibrium P values > 1E-04 in controls, non-random missingness by phenotype or haplotype at P values of >1E-04, non-palindromic alleles	Minimac, 1000 Genomes phase 1	Minor alle frequency > 0.1%, imputation quality > 0.3	Logisitc regression	PCs 1-5, age at onset / last exam, sex	1.07267	1.00573	9126245	1.03973	1.00313	2557093	1.08607	1.00679	6569149
Nalls et al. 2019^	56306	1417791	1474097	See above.				Clinic visit; standard UK Brain Bank criteria with a modification to allow the inclusion of cases that had a family history of PD; Unrelated individuals with >97% genetically inferred European ancestry who self-reported having been diagnosed with PD. Excluded individuals with: 1) a change in diagnosis, 2) uncertainty about their diagnosis, and 3) a history of stroke, deep vein thrombosis, or pulm…	Clinic visit and self-report; Unrelated individuals with >97% genetically inferred European ancestry who self-reported that they have not been diagnosed with PD. Excluded individuals with a history of stroke, deep vein thrombosis, or pulmonary embolism; No ICD-10 codes for PD or family history of PD.	Current meta-analysis	See Above.	See Above.	See above.	See above.	Minor alle frequency > 0.1%, present in at least 5 datasets, -5 < log odds ratio < 5, min-max frequency < 99th percentile	Fixed-effects and random-effects meta-analyses	See above.	1.17027	1.00157	7784415	1.08017	1.00074	2532208	1.21661	1.002	5252205
