## Additional Supplementary Files for "Expanding Parkinson’s disease genetics: novel risk loci, genomic context, causal insights and heritable risk": Table S7_ Rarer coding variant burden analyses for genes under GWAS peaks_.xlsx

### Sheet: Sheet1
Gene	N variants, MAF < 5%	Q, MAF < 5%	Rho, MAF < 5%	P, MAF < 5%	N variants, MAF < 1%	Q, MAF < 1%	Rho, MAF < 1%	P, MAF < 1%	Bonferroni corrected P, MAF < 5%	Bonferroni corrected P, MAF < 1%	Passing Bonferroni correction
CATSPER3	5	716997	0	0.000117063	3	66146.2	1	0.325386	0.0132281	1	pass
GBA/GBAP1	3	8456940	0.2	2.15206e-10	NA	NA	NA	NA	2.43183e-08	NA	pass
LAMB2	7	778251	0.2	0.000171264	4	52855.3	0	0.237062	0.0193528	1	pass
LOC442028	2	354196	0	0.000112542	NA	NA	NA	NA	0.0127172	NA	pass
LRRK2	10	3168290	0.1	2.15206e-10	7	1641020	0.1	2.15206e-10	2.43183e-08	2.06598e-08	pass
NFKB2	5	297589	0.1	4.02119e-07	5	297589	0.1	4.02119e-07	4.54394e-05	3.86034e-05	pass
SCARB2	2	508386	0	0.000149583	2	508386	0	0.000149583	0.0169029	0.01436	pass
AMPD3	5	116723	0	0.126466	5	116723	0	0.126466	1	1	fail
ART3	3	180684	1	0.0446115	3	180684	1	0.0446115	1	1	fail
ASH1L	4	45475.9	1	0.242126	4	45475.9	1	0.242126	1	1	fail
ASL	2	8970.06	1	0.459125	2	8970.06	1	0.459125	1	1	fail
ASXL3	8	103344	0	0.71859	6	20067.4	0	1	1	1	fail
ATP6V0A1	2	22119.2	1	0.211057	2	22119.2	1	0.211057	1	1	fail
B3GALNT1	2	2673.1	1	1	NA	NA	NA	NA	1	NA	fail
BAG3	3	15817.5	1	0.665955	2	4249.91	1	0.557053	1	1	fail
BRIP1	5	38991.3	1	0.5502	5	38991.3	1	0.5502	1	1	fail
BST1	3	347049	0	0.0069571	2	5365.86	1	0.775664	0.786152	1	fail
BTNL2	9	776007	0	0.0666448	6	550455	0	0.0705353	1	1	fail
C8orf58	4	52363.6	1	0.582676	3	7495.44	1	0.823976	1	1	fail
CAMK2D	2	54.4844	0	1	2	54.4844	0	1	1	1	fail
CASR	3	3478.8	1	1	2	5960.24	0	0.808076	1	1	fail
CCDC36	2	67240.1	1	0.235466	NA	NA	NA	NA	1	NA	fail
CCDC62	5	223926	0	0.135785	3	28547	1	0.36827	1	1	fail
CHD9	3	42606.2	0	0.551331	2	41848.6	0	0.23364	1	1	fail
COASY	2	20005.3	1	0.122525	2	20005.3	1	0.122525	1	1	fail
CRHR1	2	67428.7	1	0.307845	NA	NA	NA	NA	1	NA	fail
CTSB	3	57153.1	0	0.0923475	3	57153.1	0	0.0923475	1	1	fail
DGKQ	2	118.422	1	1	2	118.422	1	1	1	1	fail
DLG2	3	31.6357	1	1	3	31.6357	1	1	1	1	fail
DNAH17	22	3375.22	1	1	13	22320.5	1	0.826728	1	1	fail
DTX3L	3	204750	0	0.0140327	2	60741.8	1	0.0567935	1	1	fail
ELOVL3	2	29584.3	0	0.523837	NA	NA	NA	NA	1	NA	fail
ERCC8	2	7286.04	1	0.635524	2	7286.04	1	0.635524	1	1	fail
FAM162A	3	3823.93	1	1	NA	NA	NA	NA	1	NA	fail
FAM184B	10	132196	1	0.589973	7	76076	0	0.770616	1	1	fail
FAM47E	4	40692.2	0	0.588128	4	40692.2	0	0.588128	1	1	fail
FBRSL1	7	675184	0	0.0434057	3	22299.5	0	0.792262	1	1	fail
FOXA1	2	142353	0.7	0.0613277	NA	NA	NA	NA	1	NA	fail
GAK	9	250378	1	0.245706	6	70804.7	0	0.0922898	1	1	fail
GCH1	2	41337.7	0	0.237336	2	41337.7	0	0.237336	1	1	fail
GPATCH8	4	59843.5	1	0.462773	3	18579.1	1	0.557948	1	1	fail
GPNMB	8	247988	0	0.155649	7	603402	1	0.098855	1	1	fail
GRN	2	29021.8	0	0.247262	2	29021.8	0	0.247262	1	1	fail
HIP1R	5	138817	0	0.0346104	4	117970	1	0.0397389	1	1	fail
HIST1H1B	2	2086.77	1	0.852091	2	2086.77	1	0.852091	1	1	fail
HIST1H4L	2	6456.71	1	0.703656	2	6456.71	1	0.703656	1	1	fail
HLA-DQB1	3	97870.7	0	0.229243	2	176557	1	0.126114	1	1	fail
HLA-DRA	2	131126	1	0.0053055	2	131126	1	0.0053055	0.599522	0.509328	fail
IGSF9B	2	16811.1	0	0.480863	2	16811.1	0	0.480863	1	1	fail
INPP5F	5	136182	1	0.421126	5	136182	1	0.421126	1	1	fail
IP6K2	3	30811.8	1	0.65775	2	1789.56	1	1	1	1	fail
ITGA8	6	34633.2	0	0.657284	4	10725.9	0	0.773368	1	1	fail
ITPKB	7	239409	1	0.135532	7	239409	1	0.135532	1	1	fail
LCORL	2	374149	0	0.00173694	NA	NA	NA	NA	0.196274	NA	fail
LRRN4	5	137024	1	0.113023	5	137024	1	0.113023	1	1	fail
MED12L	7	117471	0	0.591605	6	87030.3	0	0.539155	1	1	fail
MED13	4	62756.5	0	0.35696	4	62756.5	0	0.35696	1	1	fail
MMRN1	10	376495	0.1	0.00731388	10	376495	0.1	0.00731388	0.826468	0.702132	fail
MRPS5	2	433.066	1	1	NA	NA	NA	NA	1	NA	fail
NAGLU	3	5085.41	1	0.727426	NA	NA	NA	NA	1	NA	fail
NCAPG	3	10708.3	0	0.498577	3	10708.3	0	0.498577	1	1	fail
NCKIPSD	4	4291.91	1	1	3	6054.46	0	1	1	1	fail
NEK1	2	18575.4	1	0.486799	2	18575.4	1	0.486799	1	1	fail
NOD2	8	4635.89	1	1	6	24650.4	0	1	1	1	fail
NOLC1	2	13688.1	0	0.414893	2	13688.1	0	0.414893	1	1	fail
NUPL2	3	57497.9	1	0.308793	3	57497.9	1	0.308793	1	1	fail
OR2B6	2	49018.1	1	0.514899	NA	NA	NA	NA	1	NA	fail
PAM	6	59348	0	0.838965	2	3397.71	0	0.759572	1	1	fail
PBXIP1	3	4881.28	0	1	3	4881.28	0	1	1	1	fail
PDLIM2	2	16709.6	1	0.277707	2	16709.6	1	0.277707	1	1	fail
PLEKHH3	3	79677	1	0.398958	NA	NA	NA	NA	1	NA	fail
PMVK	2	101525	0.6	0.0678162	2	101525	0.6	0.0678162	1	1	fail
PPIP5K2	3	66335.4	0.6	0.503971	NA	NA	NA	NA	1	NA	fail
PROX2	2	38662.2	0	0.418802	2	38662.2	0	0.418802	1	1	fail
PRSS3	4	54866.2	0	0.158085	4	54866.2	0	0.158085	1	1	fail
PRSS53	2	194468	0.1	0.0188685	NA	NA	NA	NA	1	NA	fail
PSD	4	58195.7	0	0.511636	3	26664.9	0	0.434858	1	1	fail
QARS	2	16935.3	0	0.491594	2	16935.3	0	0.491594	1	1	fail
RIMS1	3	20067.3	1	0.655083	2	2563.43	0	1	1	1	fail
RNF39	4	57908.9	1	0.603042	2	13821.9	0	0.757843	1	1	fail
SCAF11	7	142805	1	0.36061	5	42238.9	1	0.467956	1	1	fail
SEC23IP	4	115767	0	0.227968	3	76887.2	1	0.177597	1	1	fail
SEC24A	3	5374.54	1	0.812613	3	5374.54	1	0.812613	1	1	fail
SETD1A	3	8417	0	1	2	3776.56	0	0.728058	1	1	fail
SH3RF1	2	662.919	1	1	2	662.919	1	1	1	1	fail
SIPA1L2	9	196622	0.2	0.261909	9	196622	0.2	0.261909	1	1	fail
SLC26A1	9	427134	0	0.0180946	7	285549	1	0.119443	1	1	fail
SLC45A3	5	59435	0	0.392524	4	55786	0	0.0460242	1	1	fail
SLC4A1	5	148933	0.9	0.328369	2	3385.18	0	0.697411	1	1	fail
SLC50A1	2	560.863	1	0.857815	2	560.863	1	0.857815	1	1	fail
SNX20	2	132022	1	0.229115	NA	NA	NA	NA	1	NA	fail
SPNS1	2	94159.3	0	0.0961379	2	94159.3	0	0.0961379	1	1	fail
TMEM175	8	207516	1	0.212351	7	25623.8	1	0.697717	1	1	fail
TOX3	2	33798.3	1	0.243479	2	33798.3	1	0.243479	1	1	fail
TRIM10	7	1557800	1	0.137024	3	1373.81	1	1	1	1	fail
TRIM15	9	203983	0	0.350981	5	42814.4	0	0.442007	1	1	fail
TRIM26	2	10997.5	1	0.630194	2	10997.5	1	0.630194	1	1	fail
TRIM31	8	661165	1	0.14553	8	661165	1	0.14553	1	1	fail
TRIM40	6	736936	1	0.0904439	3	126556	1	0.177319	1	1	fail
UBAP2	5	111039	1	0.0376229	5	111039	1	0.0376229	1	1	fail
USP19	5	20196.1	0	1	5	20196.1	0	1	1	1	fail
USP4	3	281542	0	0.0018829	3	281542	0	0.0018829	0.212768	0.180758	fail
VKORC1	3	107611	1	0.0929869	3	107611	1	0.0929869	1	1	fail
VPS13C	20	2378720	0.3	0.00419625	17	777681	1	0.218472	0.474176	1	fail
WDHD1	5	139140	0	0.251731	4	190576	1	0.0822021	1	1	fail
WDR5B	3	48850.1	0	0.171248	3	48850.1	0	0.171248	1	1	fail
WDR6	3	56668.8	0	0.118702	3	56668.8	0	0.118702	1	1	fail
ZBTB4	4	74125	0	0.413921	2	50440.6	0.1	0.00575804	1	0.552772	fail
ZBTB7B	2	66542.8	1	0.252281	NA	NA	NA	NA	1	NA	fail
ZNF514	2	2284.92	0	1	2	2284.92	0	1	1	1	fail
ZNF629	2	35292.7	1	0.188366	2	35292.7	1	0.188366	1	1	fail
ZNF646	7	143360	1	0.427463	5	14238.9	1	0.753286	1	1	fail
ZSCAN16	2	144767	0	0.0110214	2	144767	0	0.0110214	1	1	fail
